# “Landscape of 8q24.3-Encoded microRNAs and Their Prognostic Impact in Ovarian Cancer”

**DOI:** 10.64898/2026.03.06.710032

**Authors:** Kamil Filipek, Ivan Merelli, Federica Chiappori, Marianna Penzo

## Abstract

Ovarian cancer is the most lethal gynecological malignancy, largely because of late diagnosis and marked genomic instability, with high-grade serous ovarian cancer (HGSOC) representing its most common and aggressive subtype. Amplification of chromosome 8q24.3 is a recurrent event in HGSOC, yet the regulation and clinical relevance of the non-coding RNA output from this locus remain poorly defined. Here, we performed an integrative analysis of 8q24.3-encoded miRNAs in ovarian cancer using copy-number, transcriptomic, isoform-resolved, and clinical data from TCGA and NCBI datasets. We identified pronounced heterogeneity in miRNA abundance and strand usage across this locus. Copy-number gain broadly associated with increased miRNA expression, although this effect was not uniform across all candidates. Intronic miRNAs showed variable coupling with their host genes, indicating that mature miRNA output is shaped by both genomic dosage and post-transcriptional regulation. Isoform-level analysis revealed marked strand asymmetry and regulatory complexity, but did not strengthen copy-number or histotype associations compared with total miRNA measurements. Clinically, higher expression of miR-937, miR-4664, and miR-6849 was associated with improved overall survival in HGSOC. Functional enrichment of validated targets highlighted pathways related to cellular stress responses, senescence, p53 signaling, endocytosis, and metabolic adaptation. Together, these findings define 8q24.3 as a heterogeneous non-coding regulatory hub in ovarian cancer and provide a basis for future mechanistic and biomarker studies.
