## Supplementary Tables for "“Landscape of 8q24.3-Encoded microRNAs and Their Prognostic Impact in Ovarian Cancer”"

### Sheet: Table S1
miRNA total expression									miRNA preferred strand expression
miRNA	group1	group2	n1	n2	KW_stat	p_raw	FDR		miRNA	group1	group2	n1	n2	KW_stat	p_raw	FDR
MIR-6846	<40	>81	8	16	2.42104	0.00213485	0.0128091		MIR-6849-3p	41-60	61-80	243	193	9.34168	0.00217	0.0131017
MIR-151A	<40	61-80	8	193	6.91694	0.00853827	0.0190718		MIR-151A-3p	<40	61-80	8	193	6.81941	0.00901717	0.0194529
MIR-151A	<40	>81	8	16	7.33696	0.00675511	0.0190718		MIR-151A-3p	<40	>81	8	16	7.33696	0.00675511	0.0194529
MIR-6846	61-80	>81	193	16	2.16436	0.00823499	0.024705		MIR-1234-3p	41-60	61-80	243	193	7.95295	0.0048009	0.0282887
MIR-1234	41-60	61-80	243	193	7.95295	0.0048009	0.0282887		MIR-4664-3p	41-60	61-80	243	193	7.56787	0.0059418	0.0353964
MIR-4664	41-60	61-80	243	193	7.47925	0.0062414	0.0376148		MIR-151A-3p	<40	41-60	8	243	5.57341	0.0181652	0.0466215
MIR-151A	41-60	>81	243	16	2.85167	0.0239166	0.0478333		MIR-151A-3p	41-60	61-80	243	193	3.05843	0.0803192	0.124521
MIR-151A	<40	41-60	8	243	5.38803	0.0202753	0.050595		MIR-151A-3p	41-60	>81	243	16	2.53534	0.111316	0.131661
MIR-939	41-60	61-80	243	193	6.1181	0.0133805	0.0806178		MIR-939-5p	41-60	61-80	243	193	6.1181	0.0133805	0.185096
MIR-151A	41-60	61-80	243	193	3.55049	0.0595277	0.0911498		MIR-6850-5p	<40	41-60	8	243	2.64288	0.104015	0.224853
MIR-6849	41-60	61-80	243	193	5.77203	0.0162832	0.0956971		MIR-6850-5p	<40	>81	8	16	1.82259	0.177005	0.224853
MIR-6850	<40	41-60	8	243	2.48201	0.115155	0.249115		MIR-6850-5p	41-60	61-80	243	193	2.99527	0.0835082	0.224853
MIR-6850	<40	>81	8	16	1.69694	0.192689	0.249115		MIR-6850-5p	<40	61-80	8	193	1.77011	0.183369	0.333165
MIR-6850	41-60	61-80	243	193	3.0698	0.0797595	0.249115		MIR-4664-3p	61-80	>81	193	16	2.52865	0.111796	0.336446
MIR-6850	<40	61-80	8	193	1.60516	0.205174	0.367947		MIR-6846-5p	41-60	61-80	243	193	3.42783	0.0641063	0.367163
MIR-151A	61-80	>81	193	16	0.679219	0.409856	0.402804		MIR-6850-5p	61-80	>81	193	16	0.925099	0.33614	0.406345
MIR-6850	61-80	>81	193	16	0.925099	0.33614	0.405923		MIR-151A-3p	61-80	>81	193	16	0.690905	0.405857	0.411325
MIR-6846	<40	41-60	8	243	1.03392	0.309241	0.474437		MIR-6847-5p	<40	41-60	8	243	0.498514	0.480154	0.576141
MIR-6846	41-60	61-80	243	193	1.08938	0.296608	0.474437		MIR-6847-5p	<40	61-80	8	193	0.344292	0.557362	0.576141
MIR-6846	41-60	>81	243	16	0.92052	0.337338	0.474437		MIR-6847-5p	<40	>81	8	16	1.16478	0.280477	0.576141
MIR-4664	<40	61-80	8	193	1.37451	0.241039	0.495733		MIR-6847-5p	41-60	61-80	243	193	0.392138	0.531178	0.576141
MIR-4664	61-80	>81	193	16	1.77543	0.182711	0.495733		MIR-6847-5p	41-60	>81	243	16	0.615304	0.432798	0.576141
MIR-6846	<40	61-80	8	193	0.096137	0.756516	0.577166		MIR-6847-5p	61-80	>81	193	16	1.25041	0.263475	0.576141
MIR-937	<40	41-60	8	243	1.0496	0.305598	0.619166		MIR-937-3p	<40	41-60	8	243	1.09056	0.296347	0.60878
MIR-937	<40	61-80	8	193	0.743383	0.388579	0.619166		MIR-937-3p	<40	61-80	8	193	0.754118	0.385176	0.60878
MIR-937	41-60	61-80	243	193	0.789225	0.374335	0.619166		MIR-937-3p	41-60	61-80	243	193	0.798771	0.371461	0.60878
MIR-937	41-60	>81	243	16	0.943316	0.331427	0.619166		MIR-937-3p	41-60	>81	243	16	0.918691	0.337819	0.60878
MIR-6847	<40	41-60	8	243	0.469986	0.492994	0.656148		MIR-4664-3p	<40	61-80	8	193	0.985146	0.320932	0.651418
MIR-6847	<40	61-80	8	193	0.213788	0.643814	0.656148		MIR-937-3p	<40	>81	8	16	0.165082	0.684521	0.665111
MIR-6847	<40	>81	8	16	0.971016	0.324427	0.656148		MIR-937-3p	61-80	>81	193	16	0.297368	0.585537	0.665111
MIR-6847	41-60	61-80	243	193	0.916131	0.336654	0.656148		MIR-6848-5p	<40	41-60	8	243	0.632185	0.426555	0.730067
MIR-6847	41-60	>81	243	16	0.307216	0.579394	0.656148		MIR-6848-5p	<40	61-80	8	193	0.201892	0.653198	0.730067
MIR-6847	61-80	>81	193	16	1.13116	0.287513	0.656148		MIR-6848-5p	<40	>81	8	16	0.550362	0.45817	0.730067
MIR-937	<40	>81	8	16	0.165082	0.684521	0.675909		MIR-6848-5p	41-60	61-80	243	193	0.690327	0.406053	0.730067
MIR-937	61-80	>81	193	16	0.297368	0.585537	0.675909		MIR-6848-5p	61-80	>81	193	16	0.283526	0.594399	0.730067
MIR-6848	<40	41-60	8	243	0.343901	0.557586	0.707916		MIR-6850-5p	41-60	>81	243	16	0.0484821	0.825726	0.836028
MIR-6848	<40	61-80	8	193	0.114336	0.735261	0.707916		MIR-6848-5p	41-60	>81	243	16	0.0531484	0.817673	0.836144
MIR-6848	<40	>81	8	16	0.550362	0.45817	0.707916		MIR-6893-3p	41-60	61-80	243	193	2.01083	0.15618	0.837048
MIR-6848	41-60	61-80	243	193	0.44866	0.502972	0.707916		MIR-6893-3p	61-80	>81	193	16	1.22117	0.269131	0.837048
MIR-6848	41-60	>81	243	16	0.18198	0.669677	0.707916		MIR-7112-3p	<40	41-60	8	243	0.190726	0.661613	0.83872
MIR-6848	61-80	>81	193	16	0.444104	0.505148	0.707916		MIR-7112-3p	<40	61-80	8	193	0.0558076	0.813249	0.83872
MIR-6893	<40	61-80	8	193	0.95956	0.327298	0.753475		MIR-7112-3p	<40	>81	8	16	0.429451	0.512258	0.83872
MIR-6893	41-60	61-80	243	193	2.14264	0.143255	0.753475		MIR-7112-3p	41-60	61-80	243	193	0.970273	0.324612	0.83872
MIR-6893	61-80	>81	193	16	0.890148	0.345437	0.753475		MIR-7112-3p	41-60	>81	243	16	0.122296	0.726557	0.83872
MIR-6893	<40	41-60	8	243	0.184701	0.667364	0.780568		MIR-7112-3p	61-80	>81	193	16	0.693888	0.404845	0.83872
MIR-6893	<40	>81	8	16	0.0766386	0.781905	0.780568		MIR-6849-3p	<40	41-60	8	243	0.167303	0.626161	0.850789
MIR-6893	41-60	>81	243	16	0.0867419	0.768361	0.780568		MIR-6849-3p	<40	61-80	8	193	0.224794	0.635411	0.850789
MIR-6849	<40	41-60	8	243	0.878508	0.348611	0.783674		MIR-6849-3p	41-60	>81	243	16	0.307909	0.578966	0.850789
MIR-6849	<40	>81	8	16	0.611033	0.434399	0.783674		MIR-6849-3p	61-80	>81	193	16	0.691636	0.405609	0.850789
MIR-6849	61-80	>81	193	16	0.619508	0.43116	0.783674		MIR-1234-3p	61-80	>81	193	16	1.30901	0.252574	0.857359
MIR-6849	<40	61-80	8	193	0.0299244	0.862662	0.799177		MIR-1234-3p	<40	41-60	8	243	0.0838581	0.772136	0.865286
MIR-6849	41-60	>81	243	16	0.081007	0.775937	0.799177		MIR-1234-3p	<40	61-80	8	193	0.0963188	0.756293	0.865286
MIR-6845	<40	41-60	8	243	0.409808	0.522067	0.810782		MIR-1234-3p	<40	>81	8	16	0.0183609	0.892215	0.865286
MIR-6845	41-60	61-80	243	193	0.534898	0.464555	0.810782		MIR-1234-3p	41-60	>81	243	16	0.0514782	0.820511	0.865286
MIR-6845	41-60	>81	243	16	1.09318	0.295767	0.810782		MIR-661	<40	41-60	8	243	0.133276	0.715059	0.878764
MIR-6845	61-80	>81	193	16	0.568877	0.450706	0.810782		MIR-661	<40	61-80	8	193	0.168307	0.681621	0.878764
MIR-6845	<40	61-80	8	193	0.138762	0.709514	0.814753		MIR-661	41-60	61-80	243	193	0.10943	0.740794	0.878764
MIR-7112	<40	41-60	8	243	0.190726	0.661613	0.83872		MIR-661	41-60	>81	243	16	0.382908	0.536051	0.878764
MIR-7112	<40	61-80	8	193	0.0558076	0.813249	0.83872		MIR-661	61-80	>81	193	16	0.483377	0.486897	0.878764
MIR-7112	<40	>81	8	16	0.429451	0.512258	0.83872		MIR-6893-3p	<40	61-80	8	193	0.150941	0.697638	0.918651
MIR-7112	41-60	61-80	243	193	0.970273	0.324612	0.83872		MIR-6893-3p	<40	>81	8	16	0.0536007	0.816912	0.918651
MIR-7112	41-60	>81	243	16	0.122296	0.726557	0.83872		MIR-6893-3p	41-60	>81	243	16	0.21554	0.64246	0.918651
MIR-7112	61-80	>81	193	16	0.693888	0.404845	0.83872		MIR-6845-3p	<40	41-60	8	243	0.200207	0.654554	0.920818
MIR-6850	41-60	>81	243	16	0.0447542	0.832457	0.843012		MIR-6845-3p	<40	61-80	8	193	0.0549941	0.814591	0.920818
MIR-1234	61-80	>81	193	16	1.30901	0.252574	0.857359		MIR-6845-3p	<40	>81	8	16	0.00229795	0.961766	0.920818
MIR-1234	<40	41-60	8	243	0.0838581	0.772136	0.865286		MIR-6845-3p	41-60	61-80	243	193	0.269486	0.603677	0.920818
MIR-1234	<40	61-80	8	193	0.0963188	0.756293	0.865286		MIR-6845-3p	41-60	>81	243	16	0.743481	0.388548	0.920818
MIR-1234	<40	>81	8	16	0.0183609	0.892215	0.865286		MIR-6845-3p	61-80	>81	193	16	0.438839	0.507683	0.920818
MIR-1234	41-60	>81	243	16	0.0514782	0.820511	0.865286		MIR-939-5p	<40	61-80	8	193	0.301357	0.583033	0.926152
MIR-4664	<40	41-60	8	243	0.156774	0.692144	0.873401		MIR-939-5p	41-60	>81	243	16	0.699816	0.402846	0.926152
MIR-4664	<40	>81	8	16	0.183971	0.667983	0.873401		MIR-939-5p	61-80	>81	193	16	0.0817365	0.774958	0.926152
MIR-4664	41-60	>81	243	16	0.0334551	0.854871	0.873401		MIR-6849-3p	<40	>81	8	16	0.0152497	0.901719	0.926728
MIR-661	<40	41-60	8	243	0.133276	0.715059	0.878764		MIR-939-5p	<40	>81	8	16	0.0326087	0.856698	0.948079
MIR-661	<40	61-80	8	193	0.168307	0.681621	0.878764		MIR-6893-3p	<40	41-60	8	243	0.0101111	0.919905	0.955468
MIR-661	41-60	61-80	243	193	0.10943	0.740794	0.878764		MIR-6846-5p	<40	41-60	8	243	0.0134957	0.907517	0.963883
MIR-661	41-60	>81	243	16	0.382908	0.536051	0.878764		MIR-6846-5p	<40	61-80	8	193	0.288309	0.591306	0.963883
MIR-661	61-80	>81	193	16	0.483377	0.486897	0.878764		MIR-6846-5p	<40	>81	8	16	0.0598716	0.806699	0.963883
MIR-939	<40	41-60	8	243	0.000740992	0.978283	0.93977		MIR-6846-5p	41-60	>81	243	16	0.00192548	0.965	0.963883
MIR-939	<40	61-80	8	193	0.301357	0.583033	0.93977		MIR-6846-5p	61-80	>81	193	16	0.781321	0.376738	0.963883
MIR-939	<40	>81	8	16	0.0326087	0.856698	0.93977		MIR-4664-3p	<40	41-60	8	243	0.0518362	0.819898	0.964926
MIR-939	41-60	>81	243	16	0.699816	0.402846	0.93977		MIR-4664-3p	41-60	>81	243	16	0.154264	0.694494	0.964926
MIR-939	61-80	>81	193	16	0.0817365	0.774958	0.93977		MIR-939-5p	<40	41-60	8	243	0.000740992	0.978283	0.978283
MIR-6845	<40	>81	8	16	0	1	0.976643		MIR-4664-3p	<40	>81	8	16	0.0127403	0.910131	0.991898
MIR-661	<40	>81	8	16	0	1	1		MIR-661	<40	>81	8	16	0	1	1

### Sheet: Table S2
miRNA total expression
miRNA	KW_statistic	KW_p-value	Endometroid vs Serous (raw)	Endometroid vs Serous (FDR)	Endometroid vs Mucinous (raw)	Endometroid vs Mucinous (FDR)	Endometroid vs Clear cells (raw)	Endometroid vs Clear cells (FDR)	Serous vs Mucinous (raw)	Serous vs Mucinous (FDR)	Serous vs Clear cells (raw)	Serous vs Clear cells (FDR)	Mucinous vs Clear cells (raw)	Mucinous vs Clear cells (FDR)
MIR-151A	7.7051	0.052517	0.799762	0.799762	0.013435	0.080607	0.131483	0.262966	0.031925	0.095776	0.213131	0.319696	0.455351	0.546422
MIR-661	1.1529	0.76431	0.589836	0.711273	0.510688	0.711273	0.592727	0.711273	0.790329	0.790329	0.396274	0.711273	0.355576	0.711273
MIR-937	7.315	0.062508	0.013761	0.082563	0.858491	0.877021	0.123657	0.307461	0.15373	0.307461	0.877021	0.877021	0.29167	0.437506
MIR-939	4.7155	0.193856	0.031403	0.188416	0.723203	0.772369	0.466836	0.714853	0.28882	0.714853	0.476569	0.714853	0.772369	0.772369
MIR-1234	3.6373	0.303391	0.103598	0.429204	0.850929	0.850929	0.659272	0.850929	0.219401	0.438803	0.143068	0.429204	0.84464	0.850929
MIR-4664	3.2328	0.357104	0.15057	0.451709	0.52787	0.650571	0.542142	0.650571	0.128681	0.451709	0.718745	0.718745	0.336477	0.650571
MIR-6845	2.7063	0.43916	0.61683	0.740196	0.123071	0.493223	0.800279	0.800279	0.264	0.528001	0.575548	0.740196	0.164408	0.493223
MIR-6846	5.8671	0.118256	0.042213	0.214594	0.601087	0.721304	0.249448	0.374173	0.071531	0.214594	0.812078	0.812078	0.194602	0.374173
MIR-6847	7.3872	0.060529	0.025587	0.153522	0.676806	0.812168	0.113428	0.18206	0.066797	0.18206	0.971945	0.971945	0.121373	0.18206
MIR-6848	4.6423	0.199942	0.073114	0.34846	0.768799	0.922559	0.212007	0.34846	0.151712	0.34846	0.994388	0.994388	0.232307	0.34846
MIR-6849	8.4275	0.037955	0.01279	0.076741	0.501443	0.601732	0.040798	0.122395	0.326132	0.489198	0.763375	0.763375	0.287421	0.489198
MIR-6850	3.1858	0.36386	0.103875	0.623252	0.877451	0.877451	0.432183	0.700049	0.231788	0.695364	0.750536	0.877451	0.466699	0.700049
MIR-6893	5.7301	0.125508	0.026491	0.158947	0.735879	0.735879	0.664513	0.735879	0.080112	0.240335	0.30312	0.606241	0.550361	0.735879
MIR-7112	9.0547	0.028572	0.108487	0.162731	0.053318	0.159955	0.466836	0.466836	0.004468	0.026806	0.085855	0.162731	0.35074	0.420888
miRNA preferred strand expression
miRNA	KW_statistic	KW_p-value	Endometroid vs Serous (raw)	Endometroid vs Serous (FDR)	Endometroid vs Mucinous (raw)	Endometroid vs Mucinous (FDR)	Endometroid vs Clear cells (raw)	Endometroid vs Clear cells (FDR)	Serous vs Mucinous (raw)	Serous vs Mucinous (FDR)	Serous vs Clear cells (raw)	Serous vs Clear cells (FDR)	Mucinous vs Clear cells (raw)	Mucinous vs Clear cells (FDR)
miR-151A-3p	2.9946	0.392453	0.697945	0.925136	0.12543	0.37629	0.925136	0.925136	0.09247	0.37629	0.870371	0.925136	0.207757	0.415513
miR-937-3p	2.2112	0.529738	0.521879	0.739798	0.327369	0.739798	0.211122	0.739798	0.616498	0.739798	0.450824	0.739798	0.833698	0.833698
miR-939-5p	4.7155	0.193856	0.031403	0.188416	0.723203	0.772369	0.466836	0.714853	0.28882	0.714853	0.476569	0.714853	0.772369	0.772369
miR-4664-3p	3.7296	0.292181	0.103229	0.325389	0.554989	0.621359	0.621359	0.621359	0.108463	0.325389	0.553679	0.621359	0.400999	0.621359
miR-6845-3p	0.4688	0.925701	0.602508	0.900362	0.779869	0.900362	0.820826	0.900362	0.549918	0.900362	0.900362	0.900362	0.695114	0.900362
miR-6846-5p	5.9232	0.115409	0.041556	0.207393	0.592729	0.711275	0.249448	0.374173	0.069131	0.207393	0.808806	0.808806	0.191411	0.374173
miR-6847-5p	7.3753	0.06085	0.025358	0.152148	0.687413	0.824895	0.11288	0.185449	0.068488	0.185449	0.971945	0.971945	0.123632	0.185449
miR-6848-5p	4.4137	0.22012	0.086087	0.343018	0.790984	0.924907	0.197389	0.343018	0.174608	0.343018	0.924907	0.924907	0.228679	0.343018
miR-6849-3p	6.2717	0.099115	0.730567	0.730567	0.049429	0.148288	0.233477	0.280172	0.10677	0.213539	0.181632	0.272448	0.01449	0.086941
miR-6850-5p	3.2184	0.359159	0.101765	0.61059	0.879351	0.879351	0.430772	0.700049	0.230145	0.690435	0.747337	0.879351	0.466699	0.700049
miR-6893-3p	0.8995	0.825546	0.589084	0.888679	0.375259	0.888679	0.822698	0.888679	0.631929	0.888679	0.888679	0.888679	0.607784	0.888679
miR-7112-3p	6.5808	0.086531	0.07732	0.219035	0.195301	0.292952	0.440701	0.528842	0.018665	0.111991	0.672998	0.672998	0.109517	0.219035

### Sheet: Table S3
miRNA total expression
miRNA	KW p-value	n_Stage 2	n_Stage 3	n_Stage 4	(FDR) Stage 2 vs Stage 3	(FDR) Stage 2 vs Stage 3	(FDR) Stage 2 vs Stage 4	(FDR) Stage 2 vs Stage 4	(FDR) Stage 3 vs Stage 4	(FDR) Stage 3 vs Stage 4
MIR-151A	0.336156	25	362	75	0.144603	0.506109	0.178111	0.661141	0.941544	0.941544
MIR-661	0.237248	25	362	75	0.607019	0.942822	0.188898	0.661141	0.120361	0.561684
MIR-937	0.887413	25	362	75	0.887273	0.942822	0.708203	0.906525	0.652545	0.941544
MIR-939	0.618485	25	362	75	0.664045	0.942822	0.398728	0.826448	0.407558	0.941544
MIR-1234	0.0452775	25	362	75	0.104022	0.506109	0.0168241	0.235537	0.0888045	0.561684
MIR-4664	0.9814	25	362	75	0.942822	0.942822	0.969472	0.969472	0.851998	0.941544
MIR-6845	0.552805	25	362	75	0.329284	0.842536	0.279581	0.782827	0.705351	0.941544
MIR-6846	0.781362	25	362	75	0.868229	0.942822	0.608751	0.906525	0.508413	0.941544
MIR-6847	0.777081	25	362	75	0.523031	0.942822	0.714935	0.906525	0.706783	0.941544
MIR-6848	0.194175	25	362	75	0.361087	0.842536	0.929026	0.969472	0.0987862	0.561684
MIR-6849	0.198893	25	362	75	0.118876	0.506109	0.413224	0.826448	0.292571	0.941544
MIR-6850	0.876657	25	362	75	0.687264	0.942822	0.609357	0.906525	0.784095	0.941544
MIR-6893	0.739594	25	362	75	0.874525	0.942822	0.777022	0.906525	0.439578	0.941544
MIR-7112	0.152884	25	362	75	0.0552483	0.506109	0.0781332	0.546932	0.934491	0.941544
miRNA preferred strand expression
miRNA	KW p-value	n_Stage 2	n_Stage 3	n_Stage 4	(FDR) Stage 2 vs Stage 3	(FDR) Stage 2 vs Stage 3	(FDR) Stage 2 vs Stage 4	(FDR) Stage 2 vs Stage 4	(FDR) Stage 3 vs Stage 4	(FDR) Stage 3 vs Stage 4
miR-151A-3p	0.29109	25	362	75	0.131708	0.579443	0.13247	0.463644	0.778302	0.99383
miR-661	0.237248	25	362	75	0.607019	0.905812	0.188898	0.528913	0.120361	0.561684
miR-937-3p	0.887981	25	362	75	0.887154	0.914393	0.708686	0.935344	0.653573	0.99383
miR-939-5p	0.648458	25	362	75	0.711709	0.905812	0.437619	0.877761	0.417603	0.974406
miR-1234-3p	0.0452775	25	362	75	0.104022	0.579443	0.0168241	0.235537	0.0888045	0.561684
miR-4664-3p	0.99411	25	362	75	0.914393	0.914393	0.921284	0.935344	0.996284	0.996284
miR-6845-3p	0.29116	25	362	75	0.279385	0.651899	0.126426	0.463644	0.308236	0.86306
miR-6846-5p	0.818395	25	362	75	0.887357	0.914393	0.827074	0.935344	0.529651	0.99383
miR-6847-5p	0.761303	25	362	75	0.465251	0.905812	0.501578	0.877761	0.973656	0.996284
miR-6848-5p	0.134356	25	362	75	0.223132	0.62477	0.879691	0.935344	0.0872369	0.561684
miR-6849-3p	0.258959	25	362	75	0.165555	0.579443	0.497066	0.877761	0.305859	0.86306
miR-6850-5p	0.876829	25	362	75	0.689887	0.905812	0.609974	0.935344	0.780866	0.99383
miR-6893-3p	0.841753	25	362	75	0.69984	0.905812	0.935344	0.935344	0.630702	0.99383
miR-7112-3p	0.152884	25	362	75	0.0552483	0.579443	0.0781332	0.463644	0.934491	0.996284

### Sheet: Table S4
miRNA total expression											miRNA preferred strand expression
miRNA	KW_statistic	KW_p_value	Dunn_p_white_vs_black	Dunn_p_white_vs_asian	Dunn_p_black_vs_asian	FDR_white_vs_black	FDR_white_vs_asian	FDR_black_vs_asian			miRNA	KW_statistic	KW_p_value	Dunn_p_white_vs_black	Dunn_p_white_vs_asian	Dunn_p_black_vs_asian	FDR_white_vs_black	FDR_white_vs_asian	FDR_black_vs_asian
MIR-151A	0.405449	0.816503	0.977748	0.52429	0.615333	0.977748	0.779248	1			miR-151A-3p	0.51354	0.773546	0.962336	0.473698	0.578483	0.962336	0.862991	0.854944
MIR-661	0.820174	0.663593	0.460324	0.576902	1	0.585867	0.779248	1			miR-661	0.820174	0.663593	0.460324	0.576902	1	0.613467	0.862991	1
MIR-937	2.82396	0.24366	0.166581	0.309133	0.981589	0.333161	0.779248	1			miR-937-3p	2.92029	0.232202	0.162331	0.295037	0.994315	0.378772	0.862991	1
MIR-939	3.98233	0.136536	0.0547765	0.528828	0.502507	0.225549	0.779248	1			miR-939-3p	1.27656	0.528199	0.262077	0.93198	0.446485	0.458634	0.93198	0.854944
MIR-1234	6.78339	0.0336516	0.00929119	0.801349	0.161872	0.0650383	0.801349	1			miR-1234-3p	6.78339	0.0336516	0.00929119	0.801349	0.161872	0.0650383	0.862991	0.637268
MIR-4664	7.44998	0.0241134	0.00692358	0.602481	0.214809	0.0650383	0.779248	1			miR-4664-3p	7.36058	0.0252157	0.00680712	0.750612	0.158688	0.0650383	0.862991	0.637268
MIR-6845	2.94762	0.229052	0.398525	0.125444	0.465452	0.585867	0.779248	1			miR-6845-3p	1.75752	0.415298	0.48201	0.248045	0.610674	0.613467	0.862991	0.854944
MIR-6846	4.43447	0.10891	0.0655242	0.349765	0.0575675	0.225549	0.779248	0.805945			miR-6846-3p	1.52987	0.465365	0.302779	0.524852	0.248311	0.470989	0.862991	0.637268
MIR-6847	0.669437	0.715539	0.506043	0.612266	0.997199	0.590383	0.779248	1			miR-6847-3p	4.86002	0.0880359	0.0389328	0.498891	0.0679541	0.181686	0.862991	0.637268
MIR-6848	0.878216	0.644611	0.363503	0.786588	0.734248	0.585867	0.801349	1			miR-6848-3p	1.88853	0.388966	0.189984	0.72449	0.273115	0.379969	0.862991	0.637268
MIR-6849	0.759998	0.683862	0.423731	0.701684	0.856561	0.585867	0.801349	1			miR-6849-3p	0.203148	0.903414	0.952883	0.653377	0.741357	0.962336	0.862991	0.943545
MIR-6850	4.67487	0.096575	0.117799	0.117987	0.75562	0.274865	0.779248	1			miR-6850-3p	2.78103	0.248948	0.103896	0.768803	0.21394	0.363637	0.862991	0.637268
MIR-6893	4.61078	0.0997199	0.0805534	0.184513	0.995779	0.225549	0.779248	1			miR-6893-3p	3.6008	0.165233	0.134569	0.216964	0.932409	0.376792	0.862991	1
MIR-7112	0.355152	0.837297	0.818358	0.590055	0.561028	0.881308	0.779248	1			miR-7112-3p	0.355152	0.837297	0.818358	0.590055	0.561028	0.954751	0.862991	0.854944

### Sheet: Table S5
miRNA total expression
miRNA	1-10 mm vs 11-20 mm raw	1-10 mm vs >20 mm raw	11-20 mm vs >20 mm raw	No Macroscopic disease vs 1-10 mm raw	No Macroscopic disease vs 11-20 mm raw	No Macroscopic disease vs >20 mm raw	1-10 mm vs 11-20 mm (FDR)	1-10 mm vs >20 mm (FDR)	11-20 mm vs >20 mm (FDR)	No Macroscopic disease vs 1-10 mm (FDR)	No Macroscopic disease vs 11-20 mm (FDR)	No Macroscopic disease vs >20 mm (FDR)
MIR-7112	0.598026	0.122439	0.130368	0.12011	0.676135	0.00873431	0.676135	0.195552	0.195552	0.195552	0.676135	0.0524058
MIR-6893	0.172432	0.428053	0.0848233	0.564459	0.309801	0.264321	0.464701	0.513664	0.464701	0.564459	0.464701	0.464701
MIR-151A	0.278602	0.390818	0.730491	0.333842	0.160019	0.137083	0.468982	0.468982	0.730491	0.468982	0.468982	0.468982
MIR-1234	0.447887	0.0975556	0.759999	0.973642	0.482545	0.181853	0.723818	0.545558	0.911999	0.973642	0.723818	0.545558
MIR-6847	0.314929	0.215048	0.778265	0.43972	0.63553	0.720499	0.778265	0.778265	0.778265	0.778265	0.778265	0.778265
MIR-6848	0.80089	0.556559	0.929144	0.0941714	0.530744	0.407885	0.929144	0.834839	0.929144	0.565029	0.834839	0.834839
MIR-4664	0.386064	0.551295	0.216673	0.76796	0.294289	0.855116	0.772128	0.826942	0.772128	0.855116	0.772128	0.855116
MIR-6849	0.807228	0.725367	0.863035	0.508489	0.429553	0.282297	0.863035	0.863035	0.863035	0.863035	0.863035	0.863035
MIR-6850	0.836902	0.865779	0.754484	0.443198	0.834017	0.451118	0.865779	0.865779	0.865779	0.865779	0.865779	0.865779
MIR-661	0.266248	0.113752	0.950273	0.378206	0.733856	0.593175	0.756413	0.682512	0.950273	0.756413	0.880627	0.880627
MIR-937	0.537404	0.978307	0.571257	0.649578	0.718576	0.746368	0.895642	0.978307	0.895642	0.895642	0.895642	0.895642
MIR-6846	0.995726	0.343141	0.58133	0.589838	0.720871	0.793159	0.995726	0.951791	0.951791	0.951791	0.951791	0.951791
MIR-939	0.341201	0.863479	0.447121	0.796046	0.448947	0.959781	0.897893	0.959781	0.897893	0.959781	0.897893	0.959781
MIR-6845	0.739395	0.381258	0.826516	0.844758	1	0.570463	1	1	1	1	1	1
miRNA preferred strand expression
miRNA	1-10 mm vs 11-20 mm raw	1-10 mm vs >20 mm raw	11-20 mm vs >20 mm raw	No Macroscopic disease vs 1-10 mm raw	No Macroscopic disease vs 11-20 mm raw	No Macroscopic disease vs >20 mm raw	1-10 mm vs 11-20 mm (FDR)	1-10 mm vs >20 mm (FDR)	11-20 mm vs >20 mm (FDR)	No Macroscopic disease vs 1-10 mm (FDR)	No Macroscopic disease vs 11-20 mm (FDR)	No Macroscopic disease vs >20 mm (FDR)
MIR-151A	0.188492	0.252197	0.689609	0.441425	0.129982	0.117074	0.376985	0.378296	0.689609	0.529709	0.376985	0.376985
MIR-661	0.266248	0.113752	0.950273	0.378206	0.733856	0.593175	0.756413	0.682512	0.950273	0.756413	0.880627	0.880627
MIR-937	0.717142	0.914381	0.702012	0.660321	0.529774	0.707323	0.86057	0.914381	0.86057	0.86057	0.86057	0.86057
MIR-939	0.773257	0.779241	0.973226	0.309581	0.756878	0.603159	0.93509	0.93509	0.973226	0.93509	0.93509	0.93509
MIR-1234	0.447887	0.0975556	0.759999	0.973642	0.482545	0.181853	0.723818	0.545558	0.911999	0.973642	0.723818	0.545558
MIR-4664	0.411323	0.904029	0.350786	0.330526	0.170589	0.495826	0.594991	0.904029	0.594991	0.594991	0.594991	0.594991
MIR-6845	0.83124	0.44917	0.50034	0.971031	0.8652	0.545185	0.971031	0.971031	0.971031	0.971031	0.971031	0.971031
MIR-6846	0.883665	0.5016	0.600689	0.173396	0.286387	0.527956	0.883665	0.720827	0.720827	0.720827	0.720827	0.720827
MIR-6847	0.104375	0.270541	0.337028	0.457048	0.303685	0.844169	0.505541	0.505541	0.505541	0.548458	0.505541	0.844169
MIR-6848	0.929568	0.685618	0.88099	0.403485	0.715487	0.750335	0.929568	0.929568	0.929568	0.929568	0.929568	0.929568
MIR-6849	0.576138	0.309463	0.91225	0.329057	0.213275	0.0591434	0.691366	0.493586	0.91225	0.493586	0.493586	0.354861
MIR-6850	0.344034	0.996873	0.370826	0.988864	0.353873	0.93338	0.741652	0.996873	0.741652	0.996873	0.741652	0.996873
MIR-6893	0.240719	0.365745	0.0737912	0.519953	0.0928074	0.8307	0.481438	0.548617	0.278422	0.623943	0.278422	0.8307
MIR-7112	0.366309	0.135622	0.0432325	0.211076	0.973064	0.018622	0.439571	0.271243	0.129697	0.316615	0.973064	0.111732

### Sheet: Table S6
miRNA total expression						miRNA preferred strand expression
miRNA	p_total_MannWhitneyU	n_yes_total	n_no_total			miRNA	p_preferred_MannWhitneyU	n_yes_total	n_no_total
MIR-1234	0.244155	112	61			miR-1234-3p expression	0.244155	112	61
MIR-151A	0.0390576	112	61			miR-151A-3p expression	0.0273453	112	61
MIR-4664	0.230989	112	61			miR-4664-3p expression	0.22183	112	61
MIR-661	0.299206	112	61			miR-661 expression	0.299206	112	61
MIR-6845	0.839756	112	61			miR-6845-3p expression	0.990758	112	61
MIR-6846	0.187619	112	61			miR-6846-5p expression	0.428974	112	61
MIR-6847	0.0594741	112	61			miR-6847-5p expression	0.0794576	112	61
MIR-6848	0.509764	112	61			miR-6848-5p expression	0.675361	112	61
MIR-6849	0.638398	112	61			miR-6849-3p expression	0.537933	112	61
MIR-6850	0.331225	112	61			miR-6850-5p expression	0.313024	112	61
MIR-6893	0.130797	112	61			miR-6893-3p	0.244944	112	61
MIR-7112	0.475977	112	61			miR-7112-3p	0.475977	112	61
MIR-937	0.713645	112	61			miR-937-3p	0.725529	112	61
MIR-939	0.0825021	112	61			miR-937-5p	0.0943648	112	61

### Sheet: Table S7
miRNA total expression						miRNA preferred strand expression
miRNA	n_total	rho_total	p_total			miRNA	n_total	rho_pref	p_pref
MIR-151A	386	0.1171	0.0214			miR-151A-3p	386	0.1188	0.0196
MIR-6846	386	0.0606	0.2346			miR-6846-5p	386	0.0673	0.187
MIR-6849	386	0.0485	0.3422			miR-6849-3p	386	0.0793	0.1197
MIR-6848	386	0.047	0.3573			miR-6848-5p	386	0.0557	0.2748
MIR-937	386	0.0181	0.723			miR-937-3p	386	0.0186	0.7159
MIR-6847	386	0.0074	0.885			miR-6847-5p	386	0.0019	0.9699
MIR-6850	386	-0.0078	0.879			miR-6850-5p	386	-0.0084	0.8694
MIR-6893	386	-0.0151	0.7668			miR-6893-3p	386	-0.0023	0.9635
MIR-4664	386	-0.0291	0.5692			miR-4664-3p	386	-0.0305	0.5505
MIR-661	386	-0.0362	0.4778			miR-661	386	-0.0362	0.4778
MIR-939	386	-0.0424	0.4057			miR-939-5p	386	-0.0479	0.3479
MIR-6845	386	-0.0736	0.1487			miR-6845-3p	386	-0.0829	0.1038
MIR-1234	386	-0.0804	0.115			miR-1234-3p	386	-0.0804	0.115
MIR-7112	386	-0.0846	0.0971			miR-7112-3p	386	-0.0846	0.0971
